# Continental-scale genomic analysis suggests shared post-admixture adaptation in Americas

**DOI:** 10.1101/2020.12.16.423075

**Authors:** Linda Ongaro, Mayukh Mondal, Rodrigo Flores, Davide Marnetto, Ludovica Molinaro, Marta E. Alarcón-Riquelme, Andrés Moreno-Estrada, Nedio Mabunda, Mario Ventura, Kristiina Tambets, Garrett Hellenthal, Cristian Capelli, Toomas Kivisild, Mait Metspalu, Luca Pagani, Francesco Montinaro

**Affiliations:** Institute of Molecular and Cell Biology, University of Tartu, Tartu, Riia 23, 51010, Estonia; Estonian Biocentre, Institute of Genomics, Tartu, Riia 23b, 51010, Estonia; Department of Medical Genomics, GENYO. Centro Pfizer - Universidad de Granada - Junta de Andalucía de Genómica e Investigación Oncológica, Av de la Ilustración 114, Parque Tecnológico de la Salud (PTS), 18016, Granada, Spain; National Laboratory of Genomics for biodiversity (LANGEBIO), CINVESTAV, Irapuato, Guanajuato 36821, Mexico; Instituto Nacional de Saúde, Distrito de Marracuene, Estrada Nacional N°1, Província de Maputo, Maputo, 1120, Mozambique; Department of Biology-Genetics, University of Bari, Bari, 70126, Italy; Department of Genetics, Evolution and Environment and UCL Genetics Institute, University College London, London WC1E 6BT, UK; Department of Zoology, University of Oxford, Oxford, UK; Department of Chemistry, Life Sciences and Environmental Sustainability, University of Parma, Parma, Italy; Department of Human Genetics, KU Leuven, Herestraat 49 - box 602, B- 3000, Leuven, Belgium; Department of Biology, University of Padua, Padua, Italy

**Author notes:** These authors contributed equally as Senior authors (Luca Pagani, Francesco Montinaro).

## Abstract

American populations are one of the most interesting examples of recently admixed groups, where ancestral components from three major continental human groups (Africans, Eurasians and Native Americans) have admixed within the last 15 generations. Recently, several genetic surveys focusing on thousands of individuals shed light on the geography, chronology and relevance of these events. However, despite the fact that gene-flow could drive adaptive evolution, it is not clear whether and how natural selection acted on the resulting genetic variation in the Americas.

In this study, we analysed the patterns of local ancestry of genomic fragments in genome-wide data for ∼6,000 admixed individuals from ten American countries. In doing so, we identified regions characterized by a Divergent Ancestry Profile (DAP), in which a significant over or under ancestral representation is evident.

Our results highlighted a series of genomic regions with Divergent Ancestry Profiles (DAP) associated with immune system response and relevant medical traits, with the longest DAP region encompassing the Human Leukocyte Antigen locus. Furthermore, we found that DAP regions are enriched in genes linked to cancer-related traits and autoimmune diseases. Then, analyzing the biological impact of these regions, we showed that natural selection could have acted preferentially towards variants located in coding and non-coding transcripts, and characterized by a high deleteriousness score.

Taken together, our analyses suggest that shared patterns of post admixture adaptation occurred at continental scale in the Americas, affecting more often functional and impactful genomic variants.
