## Supplementary Table 4 for "Continental-scale genomic analysis suggests shared post-admixture adaptation in Americas"

### Sheet: EU20PopChr6_geneslist
GeneName
LRRC16A
RNU6-987P
AL160037.1
snoU13
SCGN
PRELID1P2
HIST1H2BA
HIST1H2BPS1
HIST1H2AA
HIST1H2APS1
SLC17A4
SLC17A1
SLC17A3
SLC17A2
TRIM38
U91328.22
HIST1H1A
HIST1H3A
HIST1H1PS2
HIST1H4B
HIST1H4A
HIST1H2AB
HIST1H3B
HFE
HIST1H1T
HIST1H4C
HIST1H2BC
HIST1H2AC
HIST1H1E
HIST1H2BD
HIST1H4D
HIST1H2BE
RP1-34B20.4
HIST1H4E
HIST1H2AE
HIST1H2BG
HIST1H3E
HIST1H1D
HIST1H2APS3
HIST1H4F
HIST1H4G
HIST1H3F
HIST1H2BH
HIST1H2APS4
HIST1H3G
HIST1H4H
HIST1H2BI
HIST1H3PS1
RNU6-1259P
AL021917.1
BTN3A2
BTN2A2
BTN3A1
BTN2A3P
BTN3A3
BTN2A1
VN1R12P
VN1R11P
RNU2-62P
HIST1H2BJ
RP1-86C11.7
HIST1H2AG
HIST1H2BK
HIST1H4I
RP11-209A2.1
PRSS16
XXbac-BPGBPG24O18.1
POM121L2
ZNF204P
ZNF391
RP1-153G14.4
MCFD2P1
ZNF184
XXbac-BPGBPG34I8.1
XXbac-BPG34I8.3
RNU6-471P
TRNAI6
RP1-15D7.1
HIST1H2BL
HIST1H2AI
HIST1H4PS1
HIST1H2BM
HIST1H2AJ
HIST1H2BN
HIST1H3I
HIST1H2AL
HIST1H4L
HIST1H1B
HIST1H2BPS2
HIST1H2AM
HIST1H2BO
HIST1H3J
RNU7-26P
OR2B2
OR2B6
RPLP2P1
OR2W4P
IQCB2P
U3
OR2W2P
OR2B8P
OR2B7P
OR1F12
ZNF165
RP1-313I6.12
ZSCAN16
ZSCAN16-AS1
ZSCAN9
ZKSCAN4
NKAPL
RP5-874C20.3
PGBD1
ZSCAN31
ZKSCAN3
ZSCAN12
ZSCAN23
COX11P1
OR2E1P
GPX6
GPX5
SCAND3
RP5-1186N24.3
RPSAP2
NOL5BP
C6orf100
KRT18P1
ZNF311
OR2AD1P
OR2W1
SAR1P1
OR2B3
OR2J2
OR2H4P
XXbac-BPG308J9.3
OR2U1P
OR2U2P
OR2B4P
OR14J1
DDX6P1
OR5V1
OR12D3
OR12D2
OR11A1
OR10C1
OR2H1
UBDP1
MAS1LP1
XXbac-BPG13B8.10
GPR53P
OR2I1P
GABBR1
UBD
OR2H5P
OR2H2
MOG
ZFP57
ZDHHC20P1
HLA-F-AS1
HCG4P11
RPL23AP1
HLA-F
MICE
HCG9P5
Y_RNA
IFITM4P
XXbac-BPG170G13.32
XXbac-BPG170G13.31
HCG4
HLA-P
HLA-V
RPL7AP7
MICF
HCG9
MICD
ZNRD1-AS1
ETF1P1
ZNRD1
PPP1R11
RNF39
AL669914.1
TRIM31
TRIM31-AS1
TRIM40
SNORA48
TRIM10
TRIM15
TRIM26
HCG17
TRIM26BP
HLA-L
HCG18
TRIM39
TRIM39-RPP21
HLA-N
UBQLN1P1
HCG19P
MICC
SUCLA2P1
TMPOP1
RANP1
HLA-E
C6orf136
AL662800.2
ATAT1
DHX16
PPP1R18
NRM
MDC1
MDC1-AS1
FLOT1
TUBB
XXbac-BPG252P9.9
XXbac-BPG252P9.10
IER3
RN7SL353P
HCG20
LINC00243
RN7SKP186
DDR1-AS1
DDR1
GTF2H4
VARS2
SFTA2
DPCR1
HCG21
MUC21
MUC22
HCG22
RNU6-1133P
C6orf15
CDSN
PSORS1C1
PSORS1C2
CCHCR1
POLR2LP
TCF19
POU5F1
PSORS1C3
HCG27
XXbac-BPG299F13.14
XXbac-BPG299F13.17
XXbac-BPG299F13.15
XXbac-BPG299F13.16
HLA-C
USP8P1
RPL3P2
WASF5P
XXbac-BPG248L24.13
XXbac-BPG248L24.10
HLA-B
XXbac-BPG248L24.12
DHFRP2
RNU6-283P
FGFR3P1
AL671883.1
HLA-S
ZDHHC20P2
XXbac-BPG181B23.7
MICA
HCP5
LINC01149
XXbac-BPG181B23.6
MICB
XXbac-BPG16N22.5
PPIAP9
DDX39B
RPL15P4
ATP6V1G2-DDX39B
MCCD1
SNORD84
SNORD117
DDX39B-AS1
ATP6V1G2
NFKBIL1
LTA
LTB
TNF
NCR3
UQCRHP1
PRRC2A
AIF1
SNORA38
BAG6
APOM
GPANK1
C6orf47-AS1
CSNK2B
C6orf47
CSNK2B-LY6G5B-1181
LY6G5B
LY6G5C
MIR4646
XXbac-BPG32J3.20
ABHD16A
LY6G6F
LY6G6E
LY6G6D
MEGT1
LY6G6C
C6orf25
RNU6-850P
MSH5
MSH5-SAPCD1
SAPCD1
VWA7
SAPCD1-AS1
VARS
LSM2
HSPA1L
HSPA1B
SNORD52
SNORD48
C6orf48
NEU1
SLC44A4
EHMT2
ZBTB12
C2
CFB
NELFE
MIR1236
SKIV2L
DXO
STK19
C4A
TNXB
RNA5SP206
ATF6B
PRRT1
PPT2
PPT2-EGFL8
RNF5
AGPAT1
AGER
GPSM3
XXbac-BPG300A18.13
PBX2
NOTCH4
XXbac-BPG154L12.4
C6orf10
HNRNPA1P2
RNU6-603P
BTNL2
HCG23
HLA-DRA
HLA-DRB9
MTCO3P1
XXbac-BPG254F23.7
HLA-DQB3
HLA-DQA2
MIR3135B
HLA-DQB2
HLA-DOB
TAP2
PSMB8
TAP1
TAPSAR1
PSMB9
HLA-DMB
AL645941.1
XXbac-BPG181M17.5
HLA-DMA
BRD2-IT1
XXbac-BPG181M17.6
BRD2
HLA-DOA
HLA-DPA1
HLA-DPB1
RPL32P1
HLA-DPA2
COL11A2P1
HLA-DPB2
HLA-DPA3
