## Supplementary Table 5 for "Continental-scale genomic analysis suggests shared post-admixture adaptation in Americas"

### Sheet: TablePHRED20All
Chr	Position	rsID	DAP Window	DAP Region	Dataset	Ancestry	Zscore Caribbean	Zscore EuroAme	Ref	Alt	Type	AnnoType	Consequence	ConsScore	ConsDetail	GeneName	PHRED	Protein	Function
6	25413922	rs1543603	255	1	20Pop	Europe	-4.70459	-4.59797	C	T	SNV	Transcript	INTRONIC	2	intron	LRRC16A	20.2	F-actin-uncapping protein LRRC16A	Diseases associated with CARMIL1 include Acute Urate Nephropathy and Gout.
6	26463660	rs13195509	265	1	20Pop	Europe	-5.11229	-5.95401	G	A	SNV	CodingTranscript	NON_SYNONYMOUS	7	missense	BTN2A1	22.5	Butyrophilin subfamily 2 member A1	This gene encodes a member of the immunoglobulin superfamily. Alterations in this gene may be associated with several disease states including metabolic syndrome.
6	28359186	rs2232430	284	1	20Pop	Europe	-5.45089	-5.53677	G	A	SNV	CodingTranscript	NON_SYNONYMOUS	7	missense	ZSCAN12	23	Zinc finger and SCAN domain-containing protein 12	Suppression of Tumorigenicity 12 (ST12) Categories: Cancer diseases, Reproductive diseases
6	29323905	rs6930033	294	1	20Pop	Europe	-5.48544	-5.90185	A	C	SNV	CodingTranscript	NON_SYNONYMOUS	7	missense	OR5V1	23	Olfactory receptor 5V1
6	29407970	rs2074469	295	1	20Pop	Europe	-5.48544	-5.90185	A	G	SNV	CodingTranscript	NON_SYNONYMOUS	7	missense	OR10C1	22	Olfactory receptor 10C1
6	29407970	rs2074469	295	1	20Pop	Europe	-5.48544	-5.90185	A	G	SNV	Transcript	INTRONIC	2	intron	OR11A1	22	Olfactory receptor 11A1
6	30071330	rs1116221	301	1	20Pop	Europe	-5.48544	-6.26694	G	A	SNV	CodingTranscript	STOP_GAINED	8	stop_gained	TRIM31	37	E3 ubiquitin-protein ligase TRIM31	This gene shows altered expression in certain tumors and may be a negative regulator of cell growth.
6	30071330	rs1116221	301	1	20Pop	Europe	-5.48544	-6.26694	G	A	SNV	Intergenic	UPSTREAM	1	upstream	TRIM31-AS1	37		TRIM31-AS1 (TRIM31 Antisense RNA 1) is an RNA Gene, and is affiliated with the lncRNA class.
6	30071330	rs1116221	301	1	20Pop	Europe	-5.48544	-6.26694	G	A	SNV	RegulatoryFeature	REGULATORY	4	regulatory	NA	37
6	30890483	rs2074506	309	1	20Pop	Europe	-6.48051	-6.99712	C	A	SNV	CodingTranscript	NON_SYNONYMOUS	7	splice,missense	VARS2	22.5	Valine--tRNA ligase, mitochondrial
6	30920890	rs2240804	310	1	20Pop	Europe	-6.48051	-6.99712	C	T	SNV	CodingTranscript	NON_SYNONYMOUS	7	missense	DPCR1	20.8	Mucin-like protein 3	Diseases associated with MUCL3 include Panbronchiolitis, Diffuse.
6	30920890	rs2240804	310	1	20Pop	Europe	-6.48051	-6.99712	C	T	SNV	NonCodingTranscript	NONCODING_CHANGE	5	non_coding_exon	HCG21	20.8		HCG21 (HLA Complex Group 21) is an RNA Gene
6	31124849	rs3130453	312	1	20Pop	Europe	-6.35612	-6.57987	C	T	SNV	CodingTranscript	STOP_GAINED	8	stop_gained	CCHCR1	40	Coiled-coil alpha-helical rod protein 1	Naturally occurring mutations in this gene are associated with psoriasis.
6	31124849	rs3130453	312	1	20Pop	Europe	-6.35612	-6.57987	C	T	SNV	Intergenic	UPSTREAM	1	upstream	TCF19	40	Transcription factor 19	The encoded protein plays a role proliferation and apoptosis of pancreatic beta cells. Diseases associated with TCF19 include Psoriasis 8 and Psoriasis 7.
6	31112484	rs130072	312	1	20Pop	Europe	-6.35612	-6.57987	G	A	SNV	CodingTranscript	NON_SYNONYMOUS	7	missense	CCHCR1	25.9	Coiled-coil alpha-helical rod protein 1	Naturally occurring mutations in this gene are associated with psoriasis.
6	31112484	rs130072	312	1	20Pop	Europe	-6.35612	-6.57987	G	A	SNV	Intergenic	DOWNSTREAM	1	downstream	PSORS1C1	25.9	Psoriasis Susceptibility 1 Candidate 1	This gene is one of several genes thought to confer susceptibility to psoriasis and systemic sclerosis, located on chromosome 6 near the major histocompatibility complex (MHC) class I region.
6	31112484	rs130072	312	1	20Pop	Europe	-6.35612	-6.57987	G	A	SNV	Intergenic	DOWNSTREAM	1	downstream	POLR2LP	25.9		Pseudogene
6	31632134	rs3130618	317	1	20Pop	Europe	-5.54763	-4.80659	C	A	SNV	CodingTranscript	NON_SYNONYMOUS	7	missense	GPANK1	32	G patch domain and ankyrin repeat-containing protein 1	This gene is located in a cluster of HLA-B-associated transcripts, which is included in the human major histocompatability complex III region. This gene encodes a protein which is thought to play a role in immunity.
6	31632134	rs3130618	317	1	20Pop	Europe	-5.54763	-4.80659	C	A	SNV	Intergenic	DOWNSTREAM	1	downstream	Y_RNA	32
6	31632134	rs3130618	317	1	20Pop	Europe	-5.54763	-4.80659	C	A	SNV	Intergenic	DOWNSTREAM	1	downstream	C6orf47-AS1	32	Uncharacterized protein C6orf47
6	31632134	rs3130618	317	1	20Pop	Europe	-5.54763	-4.80659	C	A	SNV	Intergenic	UPSTREAM	1	upstream	CSNK2B	32	Casein kinase II subunit beta	Diseases associated with CSNK2B include Autosomal Dominant Non-Syndromic Intellectual Disability and Egg Allergy.
6	31632134	rs3130618	317	1	20Pop	Europe	-5.54763	-4.80659	C	A	SNV	Intergenic	UPSTREAM	1	upstream	C6orf47	32	Uncharacterized protein C6orf47
6	31632134	rs3130618	317	1	20Pop	Europe	-5.54763	-4.80659	C	A	SNV	Intergenic	UPSTREAM	1	upstream	CSNK2B-LY6G5B-1181	32
6	31602967	rs1046089	317	1	20Pop	Europe	-5.88623	-5.32814	G	A	SNV	CodingTranscript	NON_SYNONYMOUS	7	missense	PRRC2A	25.9	Protein PRRC2A	These genes are all within the human major histocompatibility complex class III region. This gene has microsatellite repeats which are associated with the age-at-onset of insulin-dependent diabetes mellitus (IDDM) and possibly thought to be involved with the inflammatory process of pancreatic beta-cell destruction during the development of IDDM. This gene is also a candidate gene for the developm…
6	31602967	rs1046089	317	1	20Pop	Europe	-5.88623	-5.32814	G	A	SNV	Intergenic	DOWNSTREAM	1	downstream	BAG6	25.9	Large proline-rich protein BAG6	This gene encodes a nuclear protein that is cleaved by caspase 3 and is implicated in the control of apoptosis. Diseases associated with BAG6 include Isolated Unilateral Hemispheric Cerebellar Hypoplasia and Discrete Subaortic Stenosis.
6	31639757	rs805267	317	1	20Pop	Europe	-5.54763	-4.80659	C	T	SNV	CodingTranscript	NON_SYNONYMOUS	7	missense	LY6G5B	23.2	Lymphocyte antigen 6 complex locus protein G5b
6	31639757	rs805267	317	1	20Pop	Europe	-5.54763	-4.80659	C	T	SNV	Intergenic	DOWNSTREAM	1	downstream	LY6G5C	23.2	Lymphocyte antigen 6 complex locus protein G5c
6	31639757	rs805267	317	1	20Pop	Europe	-5.54763	-4.80659	C	T	SNV	Intergenic	DOWNSTREAM	1	downstream	CSNK2B	23.2	Casein kinase II subunit beta	Diseases associated with CSNK2B include Autosomal Dominant Non-Syndromic Intellectual Disability and Egg Allergy.
6	31639757	rs805267	317	1	20Pop	Europe	-5.54763	-4.80659	C	T	SNV	Transcript	3PRIME_UTR	2	3_prime_UTR	CSNK2B-LY6G5B-1181	23.2
6	31639979	rs9267532	317	1	20Pop	Europe	-5.54763	-4.80659	C	T	SNV	CodingTranscript	NON_SYNONYMOUS	7	missense	LY6G5B	22.7	Lymphocyte antigen 6 complex locus protein G5b
6	31639979	rs9267532	317	1	20Pop	Europe	-5.54763	-4.80659	C	T	SNV	Intergenic	DOWNSTREAM	1	downstream	LY6G5C	22.7	Lymphocyte antigen 6 complex locus protein G5c
6	31639979	rs9267532	317	1	20Pop	Europe	-5.54763	-4.80659	C	T	SNV	Intergenic	DOWNSTREAM	1	downstream	CSNK2B	22.7	Casein kinase II subunit beta	Diseases associated with CSNK2B include Autosomal Dominant Non-Syndromic Intellectual Disability and Egg Allergy.
6	31639979	rs9267532	317	1	20Pop	Europe	-5.54763	-4.80659	C	T	SNV	Transcript	3PRIME_UTR	2	3_prime_UTR	CSNK2B-LY6G5B-1181	22.7
6	31928306	rs438999	320	1	20Pop	Europe	-5.54763	-4.80659	T	C	SNV	CodingTranscript	NON_SYNONYMOUS	7	missense	SKIV2L	24.8	Helicase SKI2W	Based on their distribution patterns, some members of this family are believed to be involved in embryogenesis, spermatogenesis, and cellular growth and division. This gene is located in the class III region of the major histocompatibility complex.
6	31928306	rs438999	320	1	20Pop	Europe	-5.54763	-4.80659	T	C	SNV	Intergenic	UPSTREAM	1	upstream	NELFE	24.8	Negative elongation factor E	Diseases associated with NELFE include Wolf-Hirschhorn Syndrome. Among its related pathways are Formation of HIV-1 elongation complex containing HIV-1 Tat and HIV Life Cycle. Gene Ontology (GO) annotations related to this gene include nucleic acid binding and RNA binding.
6	31928306	rs438999	320	1	20Pop	Europe	-5.54763	-4.80659	T	C	SNV	Intergenic	UPSTREAM	1	upstream	MIR1236	24.8	miRNA	Among its related pathways are Formation of HIV-1 elongation complex containing HIV-1 Tat and HIV Life Cycle.
6	32083175	rs8111	321	1	20Pop	Europe	-5.54763	-4.80659	G	A	SNV	Intergenic	UPSTREAM	1	upstream	TNXB	22.2	Tenascin-X	his protein is thought to function in matrix maturation during wound healing, and its deficiency has been associated with the connective tissue disorder Ehlers-Danlos syndrome. This gene localizes to the major histocompatibility complex (MHC) class III region on chromosome 6
6	32083175	rs8111	321	1	20Pop	Europe	-5.54763	-4.80659	G	A	SNV	Transcript	3PRIME_UTR	2	3_prime_UTR	ATF6B	22.2	Cyclic AMP-dependent transcription factor ATF-6 beta	Diseases associated with ATF6B include Kidney Fibrosarcoma. Among its related pathways are Aldosterone synthesis and secretion and Longevity regulating pathway.
6	32188823	rs8192585	322	1	20Pop	Europe	-5.54763	-4.80659	C	T	SNV	CodingTranscript	STOP_GAINED	8	stop_gained	NOTCH4	34	Neurogenic locus notch homolog protein 4	Diseases associated with NOTCH4 include Verrucous Carcinoma and Schizoaffective Disorder. Among its related pathways are Gastric cancer and Diseases of glycosylation.
6	32299822	rs1003878	323	1	20Pop	Europe	-5.38869	-4.49366	C	T	SNV	CodingTranscript	NON_SYNONYMOUS	7	missense	C6orf10	23.7	Testis-expressed basic protein 1
6	32811629	rs2071543	329	1	20Pop	Europe	-4.86352	-3.86779	C	A	SNV	CodingTranscript	STOP_GAINED	8	splice,stop_gained	PSMB8	46	Proteasome subunit beta type-8	Diseases associated with PSMB8 include Proteasome-Associated Autoinflammatory Syndrome 1 and Nakajo Syndrome. This gene is located in the class II region of the MHC.
6	32811629	rs2071543	329	1	20Pop	Europe	-4.86352	-3.86779	C	A	SNV	Intergenic	DOWNSTREAM	1	downstream	TAP1	46	Antigen peptide transporter 1	Diseases associated with TAP1 include Immunodeficiency By Defective Expression Of Mhc Class I and Bare Lymphocyte Syndrome, Type I. Among its related pathways are Direct p53 effectors and Human cytomegalovirus infection.
6	32811629	rs2071543	329	1	20Pop	Europe	-4.86352	-3.86779	C	A	SNV	Intergenic	UPSTREAM	1	upstream	TAPSAR1	46
6	32811629	rs2071543	329	1	20Pop	Europe	-4.86352	-3.86779	C	A	SNV	Intergenic	UPSTREAM	1	upstream	PSMB9	46	Proteasome subunit beta type-9	iseases associated with PSMB9 include Proteasome-Associated Autoinflammatory Syndrome 3 and Nasopharyngeal Disease. Among its related pathways are Metabolism of proteins and RET signaling.
6	32811629	rs2071543	329	1	20Pop	Europe	-4.86352	-3.86779	C	A	SNV	RegulatoryFeature	REGULATORY	4	regulatory	NA	46
6	34831856	rs13205210	349	2	20Pop	America	Mexican -3.43291444245927	PEL -4.80908254200772	T	C	SNV	CodingTranscript	NON_SYNONYMOUS	7	missense	UHRF1BP1	23.8	UHRF1-binding protein 1	May act as a negative regulator of cell growth.
6	34831856	rs13205210	349	2	1090Ind	America	Mexican -3.44165356532206	PEL -4.6209594536469	T	C	SNV	CodingTranscript	NON_SYNONYMOUS	7	missense	UHRF1BP1	23.8	UHRF1-binding protein 1	May act as a negative regulator of cell growth.
11	56128081	rs10896290	562	3	1090Ind	America	3.07521234126447	PUR 3.10812476753467	A	G	SNV	CodingTranscript	NON_SYNONYMOUS	7	missense	OR8J1	23.1	Olfactory receptor 8J1	Among its related pathways are Signaling by GPCR and Olfactory transduction. Gene Ontology (GO) annotations related to this gene include G protein-coupled receptor activity and odorant binding.
11	56128081	rs10896290	562	3	1090Ind	America	3.07521234126447	PUR 3.10812476753467	A	G	SNV	Intergenic	DOWNSTREAM	1	downstream	RPL5P29	23.1	Pseudogene
14	20528528	rs2775254	206	4	20Pop	Europe	-3.0876	-8.04186	G	A	SNV	CodingTranscript	NON_SYNONYMOUS	7	missense	OR4L1	23.3	Olfactory receptor 4L1	Among its related pathways are Signaling by GPCR and Olfactory transduction.
