## Supplementary Table 6 for "Continental-scale genomic analysis suggests shared post-admixture adaptation in Americas"

### Sheet: A) PHRED
Dataset	Ancestry	Number of DAP windows	DAP p-value	Number of non-DAP windows	Non-DAP p-value
20Pop	Europe	96	2.8e-29	16760	-
20Pop	America	8	0.00014	16848	-
1090Ind	Europe	5	-	16851	-
1090Ind	America	24	-	16832	-
1090Ind	Africa	1	-	16856	-

### Sheet: B) Annotype
Dataset	Ancestry	Number of DAP windows	Number of non-DAP windows	Coding Transcript	Intergenic	Non Coding Transcript	Regulatory Feature	Transcript
20Pop	Europe	96	16760	DAP pv=8.3E-11	DAP pv=0.005	DAP pv=4.12E-16	DAP pv=0.003	non-DAP pv=0.00014
20Pop	America	8	16848	DAP pv=0.0024	-	-	-	-
1090Ind	Europe	5	16851	-	-	-	-	-
1090Ind	America	24	16832	DAP pv=0.0016	-	-	-	-
1090Ind	Africa	1	16856	-	-	-	-	-
